# Evidence for an aquatic origin of influenza virus and the order *Articulavirales*

**DOI:** 10.1101/2023.02.15.528772

**Authors:** Mary E. Petrone, Rhys Parry, Jonathon C. O. Mifsud, Kate Van Brussel, Ian Vorhees, Zoe T. Richards, Edward C. Holmes

## Abstract

The emergence of novel disease-causing viruses in mammals is part of the long evolutionary history of viruses. Tracing these evolutionary histories contextualises virus spill over events and may help to elucidate how and why they occur. We used a combination of total RNA sequencing and transcriptome data mining to extend the diversity and evolutionary history of the order *Articulavirales*, which includes the influenza viruses. From this, we identified the first instance of *Articulavirales* in the Cnidaria (including corals), constituting a novel and divergent family that we tentatively named the *Cnidenomoviridae*. This may be the basal group within the *Articulavirales*. We also extended the known evolutionary history of the influenza virus lineage by identifying a highly divergent, sturgeon-associated influenza virus. This suggests that fish were among the first hosts of influenza viruses. Finally, we substantially expanded the known diversity of quaranjaviruses and proposed that this genus be reclassified as a family (the *Quaranjaviridae*). We find evidence that vertebrate infecting *Quaranjaviridae* may have initially evolved in crustaceans before spilling into terrestrial Chelicerata (i.e., ticks). Together, our findings indicate that the *Articulavirales* has evolved over at least 600 million years, first emerging in aquatic animals. Importantly, the evolution of this order was not shaped by strict virus-host codivergence, but rather by multiple aquatic-terrestrial transitions and substantial host jumps, some of which are still observable today.
