## Supplementary material for "Evidence for an aquatic origin of influenza virus and the order *Articulavirales*": Supp. Data

### Sheet: novel_viruses
BioProjectID	PB1_ID	source	PB1_length(nt)	PB2_ID	PB2_length(nt)	PB3_ID	PB3_length(nt)	NP_ID	NP_length(nt)	HA_ID	HA_length(nt)	family	host_phylum	host_class	host_specific
PRJNA557566	SRR9871020.micro.NODE_1_length_1360_cov_21.689761	SRA screen	1360	SRR9871020.PB2	2409	SRR9871020_PA	2449	SRR9871020_NP	1944	SRR9871020_HA	1621	Quaranjaviridae	Arthropoda	crustacea	beach hopper
PRJNA540739	SRR9043852.micro.NODE_1_length_1803_cov_15.301026	SRA screen	1803	SRR9043852.PB2_1	2476	SRR9043852_PA_1	2554	SRR9043852_NP_1	1775	SRR9043852_HA_1	1612	Quaranjaviridae	Arthropoda	arachnid	mite
PRJNA540739	SRR9043852.micro.NODE_1_length_1803_cov_15.301026	SRA screen	1803	SRR9043852.PB2_1	2464	SRR9043852_PA_1	2554	SRR9043852_NP_2	1803	SRR9043852_HA_2	1591	Quaranjaviridae	Arthropoda	arachnid	mite
PRJNA540703	SRR8998267.micro.NODE_1_length_1423_cov_4.266667	SRA screen	1423	n/a		n/a		n/a		n/a		Quaranjaviridae	Arthropoda	Myriapoda	Arthropoda (Myriapoda)
PRJNA507451	SRR8739608.micro.NODE_4_length_1314_cov_3.977438	SRA screen	1453	SRR8739608.PB2	2441	SRR8739608.PA	2270	SRR8739608.NP	1038	SRR8739608.HA	1707	Quaranjaviridae	Arthropoda	insecta	Coleoptera
PRJNA506951	SRR8266148.micro.NODE_2_length_1804_cov_907.638937	SRA screen	1804	SRR8266148.PB2	2343	SRR8266148.PA	2343	SRR8266148.NP	1841	SRR8266148.HA	1705	Quaranjaviridae	Arthropoda	insecta	Coleoptera
PRJNA504307	SRR8168001.micro.NODE_1_length_1353_cov_36.782209	SRA screen	1353	SRR8168001.PB2	2482	SRR8168001.PA	2399	SRR8168001.NP_1, SRR8168001.NP_2	1799, 1869	SRR8168001_HA	1696	Quaranjaviridae	Arthropoda	crustacea	copepoda
PRJNA419715	SRR6323863.micro.NODE_3_length_1372_cov_9.931217	SRA screen	1372	n/a		SRR6323863_PA	381	SRR6323863_NP	1447	n/a		Quaranjaviridae	Arthropoda	insecta	Coleoptera
PRJNA422610	SRR6233346.micro.NODE_3_length_1456_cov_94.253796	SRA screen	1456	SRR6233346.PB2	2338	SRR6233346.PA	2285	SRR6233346.NP	2251	SRR6233346.HA	1611	Quaranjaviridae	Arthropoda	crustacea	crab
PRJNA412417	SRR6113309.micro.NODE_2_length_1679_cov_177.142590	SRA screen	1679	n/a		n/a		n/a		n/a		Orthomyxoviridae	Arthropoda	insecta	locust
PRJNA302677	SRR5396789.micro.NODE_1_length_1163_cov_773.319569	SRA screen	1163	n/a		SRR5396789.PA	2011	n/a		n/a		Orthomyxoviridae	Mollusca	cephalopoda	squid
PRJNA352589	SRR5137137.micro.NODE_2_length_1648_cov_18.887619	SRA screen	1648	SRR5137137.PB2_1, SRR5137137.PB2_2	2334, 2568	SRR5137137.PA_1, SRR5137137.PA_2	1943, 1918	SRR5137137.NP_1, SRR5137137.NP_2, SRR5137137.NP_3	1505, 1573, 1421	SRR5137137.HA_1, SRR5137137.HA_2	2075, 1643	Orthomyxoviridae	Arthropoda	insecta	Hemiptera
PRJNA347531	SRR4436881.micro.NODE_9_length_740_cov_1.844078	SRA screen	740	SRR4436881.PB2	2391	SRR4436881.PA	2282	SRR4436881_NP	1226	n/a		Quaranjaviridae	Arthropoda	insecta	Hemiptera
PRJNA345299	SRR4413764.micro.NODE_1_length_1841_cov_62.078054	SRA screen	1841	SRR4413764.PB2	2620	SRR4413764_PA	23329	SRR4413764_NP	1815	SRR4413764_HA	1713	Quaranjaviridae	Arthropoda	insecta	Coleoptera
PRJNA336600	SRR4022180.macro.NODE_126_length_2491_cov_5.518610	SRA screen	2491	SRR4022180.PB2	2523	SRR4022180_PA	2350	SRR4022180.NP	1817	SRR4022180.HA	1729	Quaranjaviridae	soil/sediment	soil/sediment	Soil
PRJNA249058	SRR1325001.micro.NODE_1_length_1658_cov_55.819367	SRA screen	1658	SRR1325001.PB2	2305	SRR1325001.PA	2047	SRR1325001.NP	1521	SRR1325001.HA	1590	Orthomyxoviridae	Arthropoda	insecta	Lepidoptera
PRJNA629526	SRR11861504.micro.NODE_1_length_1257_cov_18.618377	SRA screen	1257	SRR11861504.PB2	2315	SRR11861504.PA	2038	SRR11861504.NP	1579	SRR11861504.HA	1560	Orthomyxoviridae	Arthropoda	arachnid	spider
PRJNA629998	SRR11781470.micro.NODE_10_length_1404_cov_4.045830	SRA screen	1404	SRR11781470.PB2	1937	SRR11781470.PA	2368	SRR11781470.NP	1394	SRR11781470.HA	1513	Orthomyxoviridae	Arthropoda	insecta	Diptera
PRJNA626049	SRR11576217.micro.NODE_3_length_1338_cov_4.007905	SRA screen	1338	SRR11576217.PB2	577	SRR11576217_PA	2303	SRR11576217_NP	1729	SRR11576217_HA	1611	Quaranjaviridae	Arthropoda	insecta	Coleoptera
PRJNA612951	SRR11341848.micro.NODE_1_length_1715_cov_100.353228	SRA screen	1715	SRR11341848.PB2	2439	SRR11341848_PA	2362	SRR11341848_NP	1250	SRR11341848_HA	1577	Quaranjaviridae	Arthropoda	crustacea	sqat lobster
PRJNA597412	SRR10767217.micro.NODE_2_length_1556_cov_6.294673	SRA screen	1556	SRR10767217.PB2	2311	SRR10767217.PA	2190	SRR10767217.NP_1, SRR10767217.NP_2	1487, 1802	SRR10767217.HA	1577	Orthomyxoviridae	Arthropoda	insecta	Hemiptera
PRJNA562189	SRR10334084.micro.NODE_3_length_1329_cov_10.011943	SRA screen	1329	SRR10334084.PB2_1, SRR10334084.PB2_2	3188, 1859	SRR10334084.PA_1, SRR10334084.PA_2	2449, 1916 *both ORFs look sketchy	SRR10334084.NP	2856	n/a		Quaranjaviridae	Arthropoda	insecta	Hemiptera
PRJNA577110	SRR10279846.macro.NODE_23145_length_2268_cov_864.667912	SRA screen	2268	n/a		n/a		n/a		n/a		Orthomyxoviridae	Arthropoda	arachnid	mite
PRJNA212154	SRR1014805.micro.NODE_2_length_1805_cov_28.830831	SRA screen	1805	SRR1014805.PB2	2528	SRR1014805_PA	2412	SRR1014805_NP	1833	SRR1014805_HA	1680	Quaranjaviridae	Arthropoda	insecta	Coleoptera
PRJEB31685	HAMQ01018412.1	TSA screen	2450	HAMQ01013869.1	2387	HAMQ01016152.1	2274	HAMQ01003798.1	1544	HAMQ01005991.1	1427	Quaranjaviridae	Arthropoda	insecta	fruit fly
PRJEB445	HAAC01043982.1	TSA screen	2160	n/a		n/a		n/a		n/a		Cnidenomoviridae	Cnidaria	hydrozoa	Hydra vulgaris
PRJNA798078	GJRX01113779.1	TSA screen	2496	GJRX01035807.1	2470	GJRX01019058.1	2326	GJRX01088016.1	1871	GJRX01117435.1	1659	Quaranjaviridae	Arthropoda	insecta	locust
PRJNA718396	GJCN01009770.1	TSA screen	2468	GJCN01000118.1	2461	GJCN01001981.1	2276	GJCN01027359.1	1749	GJCN01016604.1	1419	Quaranjaviridae	Arthropoda	crustacea	tanaidacea
PRJNA697946	GIZD01019771.1	TSA screen	2452	GIZD01016836.1	2387	GIZD01004819.1	2233	GIZD01001586.1	1524	GIZD01005503.1	1426	Quaranjaviridae	Arthropoda	insecta	fruit fly
PRJNA691747	GIYU01022129.1	TSA screen	2501	GIYU01029622.1	2518	GIYU01027469.1	2273	n/a		n/a		Quaranjaviridae	Arthropoda	insecta	biting midge
PRJNA553865	GITH01095023.1	TSA screen	2472	GITH01094974.1	2469	GITH01000112.1	2306	GITH01019607.1	1622	GITH01073441.1	1670	Quaranjaviridae	Arthropoda	insecta	moth
PRJNA609440	GIQA01003562.1	TSA screen	4688	GIQA01000292.1	2502	GIQA01003448.1	2363	GIQA01019822.1	1798	GIQA01002413.1	1658	Quaranjaviridae	Arthropoda	insecta	beetle
PRJNA591120	GIPE01045129.1	TSA screen	2324	GIPE01001114.1	2699	GIPE01017145.1	2131	n/a		n/a		Orthomyxoviridae	Chordata	actinopterygii	sturgeon
PRJNA599038	GIIA01028622.1	TSA screen	2452	GIIA01028716.1	2384	GIIA01028874.1	2221	GIIA01028577.1	1701	GIIA01028600.1	1389	Quaranjaviridae	Arthropoda	insecta	fly
PRJNA587382	GIGV01033945.1	TSA screen	2471	GIGV01031768.1	2417	GIGV01032366.1	1693	GIGV01022748.1	1575	GIGV01025272.1	1464	Quaranjaviridae	Arthropoda	insecta	fly
PRJNA587382	GIGU01003048.1	TSA screen	2486	GIGU01075552.1	2456	GIGU01075534.1	2646	GIGU01075641.1	1657	n/a		Quaranjaviridae	Arthropoda	insecta	fly
PRJNA533142	GIET01031153.1	TSA screen	2438	GIET01036676.1	2486	GIET01048055.1	2302	GIET01019075.1	1740	GIET01026051.1	544	Quaranjaviridae	Arthropoda	insecta	fly
PRJNA533142	GHPL01041068.1	TSA screen	2466	GHPL01011002.1	2408	GHPL01048783.1	2344	GHPL01019408.1	1791	GHPL01044560.1	1662	Quaranjaviridae	Arthropoda	insecta	fly
PRJNA510790	GHMD01109019.1	TSA screen	2510	GHMD01025509.1	2512	GHMD01036799.1	1349	GHMD01087127.1	1806	GHMD01029658.1	1688	Quaranjaviridae	Arthropoda	insecta	beetle
PRJNA431151	GGRH01028358.1	TSA screen	2460	GGRH01030097.1	2432	GGRH01031930.1	2274	GGRH01004791.1	1750	GGRH01028242.1	1600	Quaranjaviridae	Arthropoda	insecta	moth
PRJNA472074	GGPJ01211035.1	TSA screen	2433	GGPJ01209492.1	2469	GGPJ01121431.1	2108	GGPJ01098943.1	1753	n/a		Quaranjaviridae	Arthropoda	insecta	stink bug
PRJNA406831	GGAN01004222.1	TSA screen	1695	GGAN01006753.1	2256	GGAN01008369.1	2138	n/a		n/a		Quaranjaviridae	Arthropoda	insecta	biting midge
PRJNA400568	GFXF01008199.1	TSA screen	2317	GFXF01174927.1	2342	GFXF01083203.1	2264	GFXF01305908.1	1794	GFXF01121772.1	1540	Quaranjaviridae	Arthropoda	crustacea	crab
PRJNA397991	GFVH01041936.1	TSA screen	2362	n/a		n/a		n/a		n/a		Cnidenomoviridae	Cnidaria	octocorallia	Heliopora coerulea (coral)
PRJNA392382	GFUK01055253.1	TSA screen	2300	GFUK01054333.1	2501	GFUK01053504.1	2116	GFUK01058634.1	1874	GFUK01060050.1	1135	Quaranjaviridae	Arthropoda	insecta	beetle
PRJNA392045	GFUI01042170.1	TSA screen	2489	GFUI01033684.1	2493	GFUI01058215.1	2102	GFUI01063644.1	1895	GFUI01047570.1	840	Quaranjaviridae	Arthropoda	insecta	beetle
PRJNA390923	GFRL01050142.1	TSA screen	2470	GFRL01050167.1	2500	GFRL01049946.1	2341	GFRL01048996.1	1859	GFRL01003901.1. GFRL01003904.1	1580, 1580	Quaranjaviridae	Arthropoda	insecta	leaf insect
PRJNA389547	GFPG01059188.1	TSA screen	1245	GFPG01054341.1	2300	GFPG01059193.1	2427	GFPG01059195.1	1741	GFPG01043462.1	1471	Quaranjaviridae	Arthropoda	crustacea	shrimp
PRJNA357437	GFFB01049985.1	TSA screen	2484	GFFB01049984.1	2482	GFFB01049807.1	2328	GFFB01049309.1	1974	GFFB01048622.1	1666	Quaranjaviridae	Arthropoda	insecta	bug
PRJNA322367	GEOI01020952.1	TSA screen	2504	GEOI01032675.1	2500	GEOI01021635.1	2347	GEOI01017436.1	1940	GEOI01032674.1	1699	Quaranjaviridae	Arthropoda	insecta	weevil
PRJNA272202	GDES01014887.1	TSA screen	2162	GDES01010719.1	983	GDES01014536.1	1933	GDES01013148.1	1443	GDES01013649.1. GDES01035522.1	1590, 1551	Orthomyxoviridae	Arthropoda	insecta	plea minutissima
PRJNA272239	GCWP01014586.1	TSA screen	2291	GCWP01020219.1	564	GCWP01017025.1	1961	GCWP01024386.1	809	GCWP01019004.1	1641	Quaranjaviridae	Arthropoda	insecta	leaf hopper
PRJNA272281	GCWL01024260.1	TSA screen	2440	GCWL01001835.1	2119	GCWL01001203.1	1634	GCWL01001362.1	1731	GCWL01000947.1	1508	Quaranjaviridae	Arthropoda	insecta	bug
PRJNA252185	GBPK01016966.1	TSA screen	2409	GBPK01022756.1	1442	GBPK01016877.1	2243	GBPK01015393.1	1353	GBPK01015999.1	1580	Quaranjaviridae	Arthropoda	insecta	wasp
PRJNA252241	GBMK01012070.1	TSA screen	2436	GBMK01012108.1	2478	GBMK01011879.1	2274	GBMK01011087.1	1748	GBMK01010789.1	1604	Quaranjaviridae	Arthropoda	insecta	wasp
PRJNA246125	GBER01000907.1	TSA screen	2429	GBER01001576.1	2479	GBER01003871.1	1962	n/a		GBER01002007.1	1674	Quaranjaviridae	Arthropoda	insecta	stink bug
PRJEB29501	ERR2868191.micro.NODE_1_length_1770_cov_4.392457	SRA screen	1770	ERR2868191.PB2	2479	ERR2868191_PA	2277	ERR2868191_NP	1763	ERR2868191_HA	1667	Quaranjaviridae	Arthropoda	insecta	Coleoptera
PRJEB28079	ERR2860572.micro.NODE_1_length_1422_cov_4.255645	SRA screen	1422	n/a		n/a	4013	n/a		n/a		Quaranjaviridae	Arthropoda	insecta	Gerromorpha
PRJEB19315	ERR1817118.micro.NODE_2_length_1376_cov_227.493595	SRA screen	1376	ERR1817118.PB2	2609	ERR1817118.PA	2600	ERR1817118.NP	1799	ERR1817118_HA	1764	Quaranjaviridae	Nematomorpha	nematomorpha	Horsehair worm
PRJDB8711	DRR191465.micro.NODE_3_length_1339_cov_16.996124	SRA screen	1339	DRR191465.PB2	2459	DRR191465_PA	2327	DRR191465_NP	1818	DRR191465_HA	1674	Quaranjaviridae	Arthropoda	insecta	leafhopper
PRJDB1650	DRR027299.micro.NODE_1_length_1849_cov_2.307201	SRA screen	1849	DRR027299.PB2	547	DRR027299_PA	1462	DRR027299_NP	1729	n/a		Quaranjaviridae	Arthropoda	insecta	Odonata
N/A	C7.k119_118250	total RNA sequencing	2435	n/a		n/a		n/a		n/a		Cnidenomoviridae	Cnidaria	octocorallia	Heliopora coerulea (coral)
N/A	C158.k141_199275	total RNA sequencing	1720	n/a		n/a		n/a		n/a		Cnidenomoviridae	Cnidaria	scleractinia	Acropora samoensis (coral)

### Sheet: PB1_articulavirales
seq_id	source
C7.k119_118250	total RNA sequencing
C158.k141_199275	total RNA sequencing
ERR1817118.micro.NODE_2_length_1376_cov_227.493595	SRA screen
GDES01014887.1	TSA screen
SRR8168001.micro.NODE_1_length_1353_cov_36.782209	SRA screen
SRR8739608.micro.NODE_4_length_1314_cov_3.977438	SRA screen
SRR8998267.micro.NODE_1_length_1423_cov_4.266667	SRA screen
HAAC01043982.1	TSA screen
GFVH01041936.1	TSA screen
HAMQ01018412.1	TSA screen
GITH01095023.1	TSA screen
GIYU01022129.1	TSA screen
GEOI01020952.1	TSA screen
GFRL01050142.1	TSA screen
GFXF01008199.1	TSA screen
GHMD01109019.1	TSA screen
GHPL01041068.1	TSA screen
GIET01031153.1	TSA screen
GIGU01003048.1	TSA screen
GIGV01033945.1	TSA screen
GIIA01028622.1	TSA screen
GIQA01003562.1	TSA screen
GBMK01012070.1	TSA screen
GIZD01019771.1	TSA screen
GJRX01113779.1	TSA screen
GIPE01045129.1	TSA screen
GCWP01014586.1	TSA screen
GFFB01049985.1	TSA screen
GFPG01059188.1	TSA screen
GFUI01042170.1	TSA screen
GFUK01055253.1	TSA screen
GGRH01028358.1	TSA screen
GGPJ01211035.1	TSA screen
GCWL01024260.1	TSA screen
GJCN01009770.1	TSA screen
SRR8266148.micro.NODE_2_length_1804_cov_907.638937	SRA screen
SRR4413764.micro.NODE_1_length_1841_cov_62.078054	SRA screen
ERR2868191.micro.NODE_1_length_1770_cov_4.392457	SRA screen
SRR1014805.micro.NODE_2_length_1805_cov_28.830831	SRA screen
SRR10279846.macro.NODE_23145_length_2268_cov_864.667912	SRA screen
SRR11781470.micro.NODE_10_length_1404_cov_4.045830	SRA screen
SRR5137137.micro.NODE_2_length_1648_cov_18.887619	SRA screen
SRR1325001.micro.NODE_1_length_1658_cov_55.819367	SRA screen
SRR10767217.micro.NODE_2_length_1556_cov_6.294673	SRA screen
SRR5137137.micro.NODE_6_length_1372_cov_6.545804	SRA screen
DRR027299.micro.NODE_1_length_1849_cov_2.307201	SRA screen
SRR4436881.micro.NODE_9_length_740_cov_1.844078	SRA screen
SRR10334084.micro.NODE_3_length_1329_cov_10.011943	SRA screen
SRR6233346.micro.NODE_3_length_1456_cov_94.253796	SRA screen
SRR11341848.micro.NODE_1_length_1715_cov_100.353228	SRA screen
SRR9871020.micro.NODE_1_length_1360_cov_21.689761	SRA screen
SRR11861504.micro.NODE_1_length_1257_cov_18.618377	SRA screen
SRR4022180.macro.NODE_126_length_2491_cov_5.518610	SRA screen
SRR11576217.micro.NODE_3_length_1338_cov_4.007905	SRA screen
SRR6323863.micro.NODE_3_length_1372_cov_9.931217	SRA screen
DRR191465.micro.NODE_3_length_1339_cov_16.996124	SRA screen
ERR2860572.micro.NODE_1_length_1422_cov_4.255645	SRA screen
SRR9043852.micro.NODE_1_length_1803_cov_15.301026	SRA screen
SRR5396789.micro.NODE_1_length_1163_cov_773.319569	SRA screen
SRR6113309.micro.NODE_2_length_1679_cov_177.142590	SRA screen
GBPK01016966.1	TSA screen
GBER01000907.1	TSA screen
GGAN01004222.1	TSA screen
GFUY01038943.1	Olendraite, et al.
GGRD01105905.1	Olendraite, et al.
GAJX01009374.1	Olendraite, et al.
GEQT01000292.1	Olendraite, et al.
GEUF01064683.1	Olendraite, et al.
GFRZ01104574.1	Olendraite, et al.
GFBH01081126.1	Olendraite, et al.
GANM01015319.1	Olendraite, et al.
GEEF01108865.1	Olendraite, et al.
GAZA02096166.1	Olendraite, et al.
JP343076.1	NCBI
GASO02018026.1	Olendraite, et al.
GAPE01012446.1	Olendraite, et al.
GEZY01033642.1	Olendraite, et al.
GFBM010604515.1	Olendraite, et al.
GHXK01222901.1	Olendraite, et al.
GFKU01079218.1	Olendraite, et al.
AF398871_1	NCBI
ABD59818.1	NCBI
ABD59826.1	NCBI
ACY56284.1	NCBI
AED98371.1	NCBI
AFN73049.1	NCBI
AFP99838.1	NCBI
AHB34061.1	NCBI
AIY25030.1	NCBI
AJG39085.1	NCBI
AJG39086.1	NCBI
AJG39088.1	NCBI
AJG39089.1	NCBI
AJG39096.1	NCBI
ANM86269.1	NCBI
APG77864.1	NCBI
APG77865.1	NCBI
APG77880.1	NCBI
APG77890.1	NCBI
APG77895.1	NCBI
APG77896.1	NCBI
APG77897.1	NCBI
APG77905.1	NCBI
APG77906.1	NCBI
APP91612.1	NCBI
YP_009352882.1	NCBI
ASA47420.1	NCBI
ASM94088.1	NCBI
ASR92124.1	NCBI
AVM87616.1	NCBI
AVM87618.1	NCBI
AVM87619.1	NCBI
AVM87621.1	NCBI
AVM87629.1	NCBI
AVM87635.1	NCBI
AVR52567.1	NCBI
AVR52572.1	NCBI
AWK60413.1	NCBI
AWU49720.1	NCBI
AXL67889.1	NCBI
YP_009553280.1	NCBI
QDK54862.1	NCBI
QEM39320.1	NCBI
QFR36189.1	NCBI
QGA70921.1	NCBI
QIJ70033.1	NCBI
QKU37010.1	NCBI
QMP82112.1	NCBI
QMP82147.1	NCBI
QMP82168.1	NCBI
QMP82195.1	NCBI
QMP82202.1	NCBI
QMP82204.1	NCBI
QMP82229.1	NCBI
QMP82233.1	NCBI
QMP82248.1	NCBI
QMP82272.1	NCBI
QMP82285.1	NCBI
QMP82331.1	NCBI
QMP82338.1	NCBI
QMP82344.1	NCBI
QMP82355.1	NCBI
QMP82362.1	NCBI
QMP82367.1	NCBI
QMP82388.1	NCBI
QMP82402.1	NCBI
QMP82403.1	NCBI
QOE76809.1	NCBI
QOE76818.1	NCBI
QPC41259.1	NCBI
QPL15288.1	NCBI
QPL15340.1	NCBI
QPL15346.1	NCBI
QPL15347.1	NCBI
QPL15368.1	NCBI
QPL15369.1	NCBI
QPL15381.1	NCBI
QPN36939.1	NCBI
QPN36942.1	NCBI
QPN36968.1	NCBI
QPZ88431.1	NCBI
QPZ88434.1	NCBI
QPZ88437.1	NCBI
QQN90103.1	NCBI
QRD99912.1	NCBI
YP_009987461.1	NCBI
QTW97780.1	NCBI
QVG74785.1	NCBI
QWC36493.1	NCBI
QWC36498.1	NCBI
QWC71677.1	NCBI
QZO20476.1	NCBI
UAJ23566.1	NCBI
UBB38850.1	NCBI
UDY81366.1	NCBI
DAZ85673.1	NCBI
UGO48657.1	NCBI
UJQ87630.1	NCBI
UMO75703.1	NCBI
UMO75705.1	NCBI
UMO75713.1	NCBI
UMO75717.1	NCBI
UMO75720.1	NCBI
UMO75722.1	NCBI
UMO75726.1	NCBI
UMO75729.1	NCBI
UMO75733.1	NCBI
UMO75734.1	NCBI
UPT53756.1	NCBI
UQT02520.1	NCBI
URQ09139.1	NCBI
UUG74181.1	NCBI
UUG74184.1	NCBI
UUG74233.1	NCBI
UUG74234.1	NCBI
UUT42605.1	NCBI
UUT42615.1	NCBI
UUT42619.1	NCBI
UUT42625.1	NCBI
UUT42627.1	NCBI
UUT42632.1	NCBI
UUT42635.1	NCBI
UVD39176.1	NCBI
UVF62194.1	NCBI
UYL83184.1	NCBI
UYL95482.1	NCBI
UYX69296.1	NCBI
YP_145794.1	NCBI
AAC25959.1	NCBI
CAA05486.1	NCBI
ABG81414.1	NCBI
ACY56282.1	NCBI
ADF56030.1	NCBI
AJG39084.1	NCBI
AJG39090.1	NCBI
AJG39092.1	NCBI
AJG39094.1	NCBI
AJG39095.1	NCBI
BAQ22394.1	NCBI
AOE22898.1	NCBI
AQM37674.1	NCBI
AQU42764.1	NCBI
AVM87639.1	NCBI
AVM87640.1	NCBI
AYR04798.1	NCBI
QAB07935.1	NCBI
QBQ64972.1	NCBI
QCF29600.1	NCBI
QED21504.1	NCBI
QGA87318.1	NCBI
QIJ70032.1	NCBI
QKK82920.1	NCBI
QKK82921.1	NCBI
QMP82268.1	NCBI
QOQ34655.1	NCBI
QOQ34668.1	NCBI
QOQ34674.1	NCBI
QOQ34700.1	NCBI
QPL15289.1	NCBI
QQO86214.1	NCBI
QRD99916.1	NCBI
QRW42453.1	NCBI
QRW42591.1	NCBI
QWC36487.1	NCBI
UDY81312.1	NCBI
UDY81348.1	NCBI
UPT53723.1	NCBI
UQS93311.1	NCBI
URY50684.1	NCBI
UTQ48795.1	NCBI
UUG74232.1	NCBI
UUG74235.1	NCBI
UUT42593.1	NCBI
UUT42594.1	NCBI
UUT42595.1	NCBI
UUT42596.1	NCBI
UUT42606.1	NCBI
UUT42609.1	NCBI
UUT42626.1	NCBI
UYL95486.1	NCBI
WAA68655.1	NCBI
BAV18531.1	NCBI
BAV18561.1	NCBI
BAV18578.1	NCBI
QDG00630.1	NCBI
QKU36065.1	NCBI
QKU36089.1	NCBI
BCH36686.1	NCBI
QTF10978.1	NCBI
QUI78351.1	NCBI
QWC71533.1	NCBI
QWC71587.1	NCBI
QXN15716.1	NCBI
QXT60972.1	NCBI
UPP27165.1	NCBI
USS99162.1	NCBI
YP_009337891	NCBI
HAEN01034382.1	Olendraite, et al.
GHGF01016319.1	Turnbull, et al.
GHGF01026383.1	Turnbull, et al.
GHYH01080462.1	Turnbull, et al.
GHYJ01002273.1	Turnbull, et al.
GIBO01031171.1	Turnbull, et al.
QOE76825	NCBI
QOE76794	NCBI
QOE76801	NCBI
